# Novel determinants of NOTCH1 trafficking and signaling in breast epithelial cells

**DOI:** 10.1101/2023.03.05.531156

**Authors:** Francis M. Kobia, Luis Castro e Almeida, Francesca Carminati, Adrian Andronache, Francesco Lavezzari, Mark Wade, Thomas Vaccari

## Abstract

The evolutionarily conserved Notch pathway controls cell–cell communication during development and in adult metazoans. It influences cell fate decisions, cell proliferation and cell differentiation, and contributes to the maintenance of normal tissue homeostasis. Consequently, misregulation of the Notch pathway is associated with a wide range of diseases, including congenital disorders and cancers with little to no cure. Signaling by Notch receptors is regulated by a complex set of cellular processes that include maturation and trafficking to the plasma membrane, endocytic uptake and sorting, lysosomal and proteasomal degradation, and ligand-dependent and independent proteolytic cleavages. We devised assays to follow quantitively the lifetime of endogenous human NOTCH1 receptor in breast epithelial cells in culture. Based on such analysis, we executed a high-content screen of 2749 human genes for which modulatory compounds exist, to identify new regulators of Notch signaling activation that might be amenable to pharmacologic intervention. We uncovered 39 new NOTCH1 genetic modulators that affect different steps of NOTCH1 cellular dynamics. In particular, we find that *PTPN23* and *HCN2* act as positive NOTCH1 regulators by promoting endocytic trafficking and NOTCH1 maturation in the Golgi apparatus, respectively, while *SGK3* serves as a negative regulator that can be modulated by pharmacologic inhibition. Our findings might be relevant in the search of new strategies to counteract pathologic Notch signaling.
