## Supplemental File 2 for "Novel determinants of NOTCH1 trafficking and signaling in breast epithelial cells"

### Sheet: List of library plates
Plate ID	Type	Main Classes
HUSIGENSUB001	Druggable subset	GPCRs
HUSIGENSUB002	Druggable subset	GPCRs/Kinases
HUSIGENSUB003	Druggable subset	Kinases
HUSIGENSUB004	Druggable subset	Kinases
HUSIGENSUB005	Druggable subset	Kinases/Phosphatases
HUSIGENSUB006	Druggable subset	Peptidases (USPs, Serpins, ADAMs, caspases, proteasome)
HUSIGENSUB007	Druggable subset	Peptidases (MMPs, USPs)/Ion Channels (K+ channels, Cl-, GABA)
HUSIGENSUB008	Druggable subset	Ion channels (Na+, K+, Glutamate)/HECTs/E2s)
HUSIGENSUB009	Druggable subset	Fbox proteins/E3 RING ligases
HUSIGENSUB010	Druggable subset	E3 RING ligases/TRIMs

### Sheet: Modulators of N1 localization
GeneSymbol	GeneID	Plate/class (see supp file 1)	Effect on NOTCH1 localization	N signaling vs neg control (NoEGTA)	N signaling vs neg control (+EGTA)
ABL1	25	HUSIGENSUB03	Altered cytoplasmic N1 localization	0.940421	0.974245
AC004241.2 (P11)	8909	HUSIGENSUB07	Altered cytoplasmic N1 localization in +EGTA	0.530239	0.90549
AC005838.2 (FBXW10B)	101928503 (374286)	HUSIGENSUB09		0.845013	1.73383
AC020595.7 (CTSC)	1075	HUSIGENSUB06	Elevated Nuclear N1 in +EGTA	0.721786	1.46621
AC034236.1 (LVRN/FLJ90650)	206338	HUSIGENSUB06	Altered cytoplasmic N1 localization	1.19473	1.23581
AC068353.34 (PRAG1/DKFZP761P0423)	157285	HUSIGENSUB03	Altered cytoplasmic N1 localization in +EGTA	0.617855	0.908214
AC098613.2 (CCR2)	729230	HUSIGENSUB01	Elevated Nuclear N1 in +EGTA	1.36282	1.36183
ACP2	53	HUSIGENSUB05	Elevated Nuclear N1 in +EGTA	0.866616	0.980228
ADAM30	11085	HUSIGENSUB06	Altered cytoplasmic N1 localization	0.655779	1.24769
ADAMTS15	170689	HUSIGENSUB06	Altered cytoplasmic N1 localization	0.771579	0.835152
ADORA1	134	HUSIGENSUB01	Altered cytoplasmic N1 localization	0.576531	0.711033
AK2	204	HUSIGENSUB04	Altered cytoplasmic N1 localization in +EGTA	0.369332	0.609335
AL662854.7-201 (DDR1)	780	HUSIGENSUB04	Altered cytoplasmic N1 localization	0.751103	1.35396
AMHR2	269	HUSIGENSUB04	Elevated total (whole cell) N1 in NoEGTA	0.693629	0.946996
AP003122.2-201 (PSMAL/GCP III)	219595	HUSIGENSUB05	Altered cytoplasmic N1 localization in +EGTA	0.871769	2.57516
ASB4	51666	HUSIGENSUB09	Altered cytoplasmic N1 localization	0.493251	0.973684
ATG4D	84971	HUSIGENSUB06	Elevated Nuclear N1 in +EGTA	0.39898	0.643385
ATM	472	HUSIGENSUB02	Altered cytoplasmic N1 localization	0.639635	1.04778
AZU1	566	HUSIGENSUB06	Inhibition of N1 release from cell membrane	0.673778	0.78223
BAI2	576	HUSIGENSUB01	Altered cytoplasmic N1 localization	0.519574	0.676934
BRDT	676	HUSIGENSUB04	No observable effect on N1	0.559734	0.642468
BUB1	699	HUSIGENSUB03	Altered cytoplasmic N1 localization	0.492426	0.739301
CACNB4	785	HUSIGENSUB08	Altered cytoplasmic N1 localization	0.40238	0.661263
CACNG1	786	HUSIGENSUB08	Altered cytoplasmic N1 localization	0.401283	0.608867
CALM2	805	HUSIGENSUB04	Altered cytoplasmic N1 localization	1.46399	1.18291
CALM3	808	HUSIGENSUB02	Altered cytoplasmic N1 localization	0.453174	0.595494
CAMK2G	818	HUSIGENSUB02	Altered cytoplasmic N1 localization	0.601148	0.831974
CAPN6	827	HUSIGENSUB07	Altered cytoplasmic N1 localization	0.349317	0.686956
CHEK2	11200	HUSIGENSUB04	Altered cytoplasmic N1 localization	0.815392	0.995732
CHRM3	1131	HUSIGENSUB01	Altered cytoplasmic N1 localization	0.391943	0.896928
CIB2	10518	HUSIGENSUB03	Altered cytoplasmic N1 localization	0.564721	0.820554
CKM	1158	HUSIGENSUB04	Altered cytoplasmic N1 localization in +EGTA	0.660023	1.59758
CLK1	1195	HUSIGENSUB02	Altered cytoplasmic N1 localization	0.521861	0.646278
CLK3	1198	HUSIGENSUB04	Elevated Nuclear N1 in +EGTA	0.486291	0.912837
CMPK1 (UMP-CMPK)	51727	HUSIGENSUB04	Altered cytoplasmic N1 localization	0.685795	0.703689
CPA2	1358	HUSIGENSUB07	Altered cytoplasmic N1 localization	0.497888	0.695647
CRY1	1407	HUSIGENSUB01	Altered cytoplasmic N1 localization	0.354653	0.331483
CTSE	1510	HUSIGENSUB06	Altered cytoplasmic N1 localization	1.28248	2.16873
CTSF	8722	HUSIGENSUB07	Altered cytoplasmic N1 localization	0.664709	0.97141
CXADR	1525	HUSIGENSUB01	Altered cytoplasmic N1 localization	0.753052	0.68496
DARC (FY)	2532	HUSIGENSUB02	Elevated N1 in +EGTA	0.639308	0.884491
DCK	1633	HUSIGENSUB03	Altered cytoplasmic N1 localization	0.566383	1.15133
DCUN1D2	55208	HUSIGENSUB08	Altered cytoplasmic N1 localization	0.233961	0.537964
DDR2	4921	HUSIGENSUB03	Altered cytoplasmic N1 localization	0.894823	2.26471
DGKA	1606	HUSIGENSUB03	Altered cytoplasmic N1 localization	0.733444	0.885899
DGKI	9162	HUSIGENSUB03	Altered cytoplasmic N1 localization	0.275289	0.473227
DMPK	1760	HUSIGENSUB02	Elevated Nuclear N1 in +EGTA	0.506666	0.776744
DPEP1	1800	HUSIGENSUB05	No observable effect on N1	0.84886	1.12761
DPP9	91039	HUSIGENSUB07	Elevated Nuclear N1 in +EGTA	0.583942	0.573513
DTYMK	1841	HUSIGENSUB04	Altered cytoplasmic N1 localization	0.362769	0.455609
DUSP1	1843	HUSIGENSUB05	Altered cytoplasmic N1 localization	0.633248	1.31312
DUSP16	80824	HUSIGENSUB05	Elevated total (whole cell) N1 in NoEGTA	0.364465	0.570459
DUSP3	1845	HUSIGENSUB05	Reduced total (whole cell) N1	0.919917	1.15695
DUSP9	1852	HUSIGENSUB05	Altered cytoplasmic N1 localization	0.799545	1.03432
DYRK4	8798	HUSIGENSUB02	Reduced total (whole cell) N1	1.07259	2.19776
EFNA5	1946	HUSIGENSUB04	Altered cytoplasmic N1 localization	0.948374	1.93424
EIF2AK1 (HRI)	27102	HUSIGENSUB03	Altered cytoplasmic N1 localization	0.489474	0.966752
F2RL1	2150	HUSIGENSUB01	Altered cytoplasmic N1 localization	0.475311	0.730562
F7	2155	HUSIGENSUB07	Altered cytoplasmic N1 localization in +EGTA	0.531659	1.21464
F9	2158	HUSIGENSUB06	Altered cytoplasmic N1 localization	0.706336	0.831142
FBXO15	201456	HUSIGENSUB09	Elevated total (whole cell) N1 in NoEGTA	0.907858	1.17444
FBXO2	26232	HUSIGENSUB09	Altered cytoplasmic N1 localization	1.016	1.49547
FBXO43	286151	HUSIGENSUB09	FBXO43	0.803023	1.24953
FBXO47	494188	HUSIGENSUB09	Elevated Nuclear N1 in +EGTA	1.20431	1.03464
FGFR4	2264	HUSIGENSUB04	Altered cytoplasmic N1 localization	0.986233	1.32316
FGR	2268	HUSIGENSUB03	Altered cytoplasmic N1 localization	0.859585	1.29875
FOLH1	2346	HUSIGENSUB07	Altered cytoplasmic N1 localization	0.889183	1.03305
GNAT2	2780	HUSIGENSUB01	Altered cytoplasmic N1 localization	0.611783	1.01581
GPR107	57720	HUSIGENSUB02	Altered cytoplasmic N1 localization	0.48971	0.575494
GPR112	139378	HUSIGENSUB01	Altered cytoplasmic N1 localization	0.770191	0.975484
GPR125	166647	HUSIGENSUB01	Reduced total (whole cell) N1	0.743135	1.3928
GPR139	124274	HUSIGENSUB01	Altered cytoplasmic N1 localization	0.767494	1.06179
GPR151	134391	HUSIGENSUB01	Altered cytoplasmic N1 localization	0.636035	1.12618
GPR152	390212	HUSIGENSUB01	Elevated total (whole cell) N1 in NoEGTA	0.987264	1.43154
GRIN2A	2903	HUSIGENSUB08	Altered cytoplasmic N1 localization	0.913765	1.16533
GRM1	2911	HUSIGENSUB01	Altered cytoplasmic N1 localization	0.507666	0.946972
GRM7	2917	HUSIGENSUB01	Elevated membrane N1	1.00211	1.36687
GRM8	2918	HUSIGENSUB01	Altered cytoplasmic N1 localization	0.821436	1.4069
GRPR	2925	HUSIGENSUB01	Altered cytoplasmic N1 localization	0.418737	0.559578
HCN2	610	HUSIGENSUB08	Altered cytoplasmic N1 localization	0.825557	1.16561
HERC4	26091	HUSIGENSUB08	Elevated total (whole cell) N1 in NoEGTA	0.816803	0.880109
HIPK3	10114	HUSIGENSUB03	Altered cytoplasmic N1 localization	1.18719	1.33296
INPP5E	56623	HUSIGENSUB05	Elevated Nuclear N1 in +EGTA	0.892849	1.64598
INPPL1	3636	HUSIGENSUB05	Altered cytoplasmic N1 localization	0.259505	0.61538
ITPKB	3707	HUSIGENSUB04	Altered cytoplasmic N1 localization	0.562601	0.841542
JAK3	3718	HUSIGENSUB03	Elevated Nuclear N1 in +EGTA	0.4046	0.614421
JARID1B	10765	HUSIGENSUB09	Altered cytoplasmic N1 localization	0.893401	1.39389
KCNB2 (JARID1D)	9312	HUSIGENSUB07	Elevated Nuclear N1 in +EGTA	0.512744	1.0895
KCNIP2	30819	HUSIGENSUB08	Elevated Nuclear N1 in +EGTA	0.640517	0.829671
KCNJ11	3767	HUSIGENSUB07	Altered cytoplasmic N1 localization	0.730573	1.04482
KCNJ4	3761	HUSIGENSUB07	Altered cytoplasmic N1 localization	0.960586	0.941519
KCNJ5	3762	HUSIGENSUB07	Altered cytoplasmic N1 localization	0.758055	1.56592
KCNJ9	3765	HUSIGENSUB08	Altered cytoplasmic N1 localization in +EGTA	0.662733	0.502532
KCNK13	56659	HUSIGENSUB08	Altered cytoplasmic N1 localization	0.81527	1.17349
KCNN2	3781	HUSIGENSUB08	Altered cytoplasmic N1 localization	0.489242	1.14174
KCNQ1	3784	HUSIGENSUB07	Elevated Nuclear N1 in +EGTA	0.731528	1.39198
KCTD14	65987	HUSIGENSUB08	Altered cytoplasmic N1 localization in +EGTA	0.744954	1.0428
KIAA0317	9870	HUSIGENSUB09	Altered cytoplasmic N1 localization in +EGTA	0.530473	0.932547
KIAA1274	27143	HUSIGENSUB05	Altered cytoplasmic N1 localization	0.353357	0.738207
KLK10	5655	HUSIGENSUB07	Altered cytoplasmic N1 localization	0.754961	0.985059
KLK11	11012	HUSIGENSUB06	Altered cytoplasmic N1 localization	1.28562	1.26946
KLK6	5653	HUSIGENSUB07	Altered cytoplasmic N1 localization	0.838898	1.04785
LGR5	8549	HUSIGENSUB02	Altered cytoplasmic N1 localization	0.981634	1.22159
LIMK1	3984	HUSIGENSUB02	Elevated membrane N1	0.632907	0.986377
LMTK3	114783	HUSIGENSUB04	Altered cytoplasmic N1 localization in +EGTA	0.970254	1.43833
LPAR1 (EDG2)	1902	HUSIGENSUB02	Elevated membrane N1	0.340162	0.475032
MAP2K7	5609	HUSIGENSUB03	Altered cytoplasmic N1 localization	1.11715	1.14287
MAP3K12	7786	HUSIGENSUB03	Altered cytoplasmic N1 localization	0.541909	0.727802
MAP3K3	4215	HUSIGENSUB04	Elevated Nuclear N1 in +EGTA	0.480226	0.727062
MAPK15	225689	HUSIGENSUB02	Altered cytoplasmic N1 localization	0.519797	0.738989
MARCH10 (RNF190)	162333	HUSIGENSUB10	Altered cytoplasmic N1 localization	0.713631	0.957648
MASTL	84930	HUSIGENSUB02	Altered cytoplasmic N1 localization	0.982403	1.64517
MBTPS1	8720	HUSIGENSUB06	Altered cytoplasmic N1 localization	0.800544	1.25267
MC1R	4157	HUSIGENSUB01	Altered cytoplasmic N1 localization	0.556982	0.688737
MEFV	4210	HUSIGENSUB10	Altered cytoplasmic N1 localization in +EGTA	0.354597	0.874921
MELK	9833	HUSIGENSUB04	Elevated Nuclear N1 in +EGTA	1.3198	1.972
MEP1B	4225	HUSIGENSUB06	Altered cytoplasmic N1 localization	1.15729	1.24871
MET	4233	HUSIGENSUB04	Altered cytoplasmic N1 localization	0.699218	1.08224
MLC1	23209	HUSIGENSUB07	Altered cytoplasmic N1 localization	0.774413	1.54852
MLLT10	8028	HUSIGENSUB10	Altered cytoplasmic N1 localization	0.723835	1.36617
MTMR14 (FLJ22405)	64419	HUSIGENSUB05	Elevated Nuclear N1 in +EGTA	0.845039	0.978873
MTMR3	8897	HUSIGENSUB05	Elevated Nuclear N1 in +EGTA	0.529697	1.60253
NAGK	55577	HUSIGENSUB02	Altered cytoplasmic N1 localization in +EGTA	0.400562	0.538252
NEK8	284086	HUSIGENSUB03	Altered cytoplasmic N1 localization in +EGTA	0.821452	1.2496
NLN	57486	HUSIGENSUB07	Altered cytoplasmic N1 localization in +EGTA	1.1377	1.72908
NPY2R	4887	HUSIGENSUB02	Elevated Nuclear N1 in +EGTA	0.455287	0.617094
NPY5R	4889	HUSIGENSUB01	Altered cytoplasmic N1 localization	0.915794	0.926833
NRD1	4898	HUSIGENSUB07	Altered cytoplasmic N1 localization	1.10256	1.0997
NUDT5	11164	HUSIGENSUB05	Altered cytoplasmic N1 localization	0.70459	1.19027
ORAI1 (FLJ14466)	84876	HUSIGENSUB08	Altered cytoplasmic N1 localization	0.787241	1.86489
OSGEPL1	64172	HUSIGENSUB06	Inhibition of N1 release from cell membrane	0.625757	0.728871
OXER1	165140	HUSIGENSUB01	Altered cytoplasmic N1 localization	0.753749	0.894827
P2RX3	5024	HUSIGENSUB08	Altered cytoplasmic N1 localization	0.876575	1.17437
P2RY10	27334	HUSIGENSUB01	Elevated Nuclear N1 in +EGTA	0.778663	0.732159
PAK1	5058	HUSIGENSUB03	Altered cytoplasmic N1 localization	0.606135	1.45109
PANK4	55229	HUSIGENSUB04	Elevated Nuclear N1 in +EGTA	0.750225	0.95826
PCGF3	10336	HUSIGENSUB09	Altered cytoplasmic N1 localization	0.476786	0.544032
PCSK1	5122	HUSIGENSUB06	Elevated Nuclear N1 in +EGTA	0.908919	1.27993
PCSK9	255738	HUSIGENSUB06	Elevated Nuclear N1 in +EGTA	0.488335	0.604275
PDGFRB	5159	HUSIGENSUB03	Altered cytoplasmic N1 localization	0.331324	0.818892
PDGFRL	5157	HUSIGENSUB02	Altered cytoplasmic N1 localization	0.762866	0.764171
PFKM	5213	HUSIGENSUB04	Altered cytoplasmic N1 localization	1.27785	1.59541
PHF23	79142	HUSIGENSUB09	Altered cytoplasmic N1 localization in +EGTA	1.20303	1.42808
PHKG2	5261	HUSIGENSUB02	Elevated N1 in +EGTA	0.839214	1.52127
PHRF1 (KIAA1542)	57661	HUSIGENSUB10	Inhibition of N1 release from cell membrane	0.874037	0.985627
PI4KII	55361	HUSIGENSUB03	Altered cytoplasmic N1 localization	0.320958	0.599197
PIK3C2G	5288	HUSIGENSUB03	Altered cytoplasmic N1 localization	0.638961	1.08562
PLAU	5328	HUSIGENSUB06	Altered cytoplasmic N1 localization	0.62136	0.838207
PMPCB	9512	HUSIGENSUB06	Altered cytoplasmic N1 localization	0.767335	1.12321
PPEF1	5475	HUSIGENSUB05	Altered cytoplasmic N1 localization	1.03962	1.32818
PPM1D	8493	HUSIGENSUB05	Altered cytoplasmic N1 localization	0.893781	1.35701
PPM1E	22843	HUSIGENSUB05	Elevated membrane N1	0.802747	1.25365
PPM1J	333926	HUSIGENSUB05	Altered cytoplasmic N1 localization	0.428667	0.663102
PPP1R14B	26472	HUSIGENSUB05	Altered cytoplasmic N1 localization	0.489094	0.642491
PPP2R4	5524	HUSIGENSUB05	Altered cytoplasmic N1 localization	0.9848	1.27575
PPP2R5D	5528	HUSIGENSUB05	Altered cytoplasmic N1 localization in +EGTA	0.346499	0.678814
PSMA8 (MGC26605)	143471	HUSIGENSUB06	Altered cytoplasmic N1 localization in +EGTA	0.396606	0.888844
PTGFR	5737	HUSIGENSUB02	Elevated Nuclear N1 in +EGTA	0.688253	0.578594
PTPMT1	114971	HUSIGENSUB05	Altered cytoplasmic N1 localization	0.605288	0.638284
PTPN18	26469	HUSIGENSUB05	Elevated Nuclear N1 in +EGTA	0.996194	1.72542
PTPN23	25930	HUSIGENSUB05	Altered cytoplasmic N1 localization	0.580318	0.872925
PTPN3	5774	HUSIGENSUB05	Elevated Nuclear N1 in +EGTA	0.677856	0.836048
PTPRH	5794	HUSIGENSUB05	Altered cytoplasmic N1 localization in +EGTA	0.588072	0.636123
PTPRU	10076	HUSIGENSUB05	Altered cytoplasmic N1 localization	0.731907	0.85344
PTPRZ1	5803	HUSIGENSUB05	No observable effect on N1	0.923219	0.952079
RIOK3	8780	HUSIGENSUB04	Altered cytoplasmic N1 localization	0.67236	1.25043
RIPK3	11035	HUSIGENSUB04	Altered cytoplasmic N1 localization	0.399726	0.57856
RNF167	26001	HUSIGENSUB06	Altered cytoplasmic N1 localization	0.33779	0.477503
RNF180	285671	HUSIGENSUB09	Altered cytoplasmic N1 localization	0.813859	1.65095
RNF182	221687	HUSIGENSUB10	Elevated Nuclear N1 in +EGTA	0.784511	0.807433
RNF24	11237	HUSIGENSUB10	Altered cytoplasmic N1 localization in +EGTA	1.03603	1.42009
RPS6KA1	6195	HUSIGENSUB04	Elevated Nuclear N1 in +EGTA	0.728712	1.06683
RPS6KL1	83694	HUSIGENSUB03	Elevated Nuclear N1 in +EGTA	0.805688	0.939769
RYR1	6261	HUSIGENSUB08	Elevated membrane N1	0.754328	1.40577
SCN2A2	6326	HUSIGENSUB07	Elevated Nuclear N1 in +EGTA	0.963502	1.07753
SCN4A	6329	HUSIGENSUB07	Elevated membrane N1	0.977825	1.14425
SCPEP1	59342	HUSIGENSUB07	Altered cytoplasmic N1 localization	0.498	1.16981
SCRN2	90507	HUSIGENSUB06	Altered cytoplasmic N1 localization	0.507708	0.902562
SENP6	26054	HUSIGENSUB06	No observable effect on N1	0.948022	2.02127
SERPINB12	89777	HUSIGENSUB06	Elevated Nuclear N1 in +EGTA	1.18456	1.89425
SGK3 (SGKL)	23678	HUSIGENSUB04	Altered cytoplasmic N1 localization	0.663384	1.67585
SGPP2	130367	HUSIGENSUB05	Elevated Nuclear N1 in +EGTA	0.700154	0.89046
SIRPA (PTPNS1)	140885	HUSIGENSUB05	Altered cytoplasmic N1 localization	0.822487	0.998893
SMCY (JARID1D)	8284	HUSIGENSUB10	Altered cytoplasmic N1 localization	0.586431	0.809966
SNRK	54861	HUSIGENSUB02	Elevated total (whole cell) N1 in NoEGTA	0.930154	1.26904
SORCS3	22986	HUSIGENSUB01	ElevatElevated N1 in +EGTA	0.720078	1.04885
SPCS1	28972	HUSIGENSUB07	Altered cytoplasmic N1 localization	0.721534	1.09929
SRPK1	6732	HUSIGENSUB03	Altered cytoplasmic N1 localization	0.736415	1.0364
SSH1	54434	HUSIGENSUB05	Elevated Nuclear N1 in +EGTA	0.767924	1.45757
SSH2	85464	HUSIGENSUB05	Altered cytoplasmic N1 localization	0.923109	1.09494
SSH3	54961	HUSIGENSUB05	Altered cytoplasmic N1 localization	0.814446	0.877916
STK32B	55351	HUSIGENSUB04	Altered cytoplasmic N1 localization	0.96122	1.2308
STK33	65975	HUSIGENSUB02	Altered cytoplasmic N1 localization in +EGTA	1.07596	1.68828
STK40 (MGC4796)	83931	HUSIGENSUB03	Elevated total (whole cell) N1 in NoEGTA	0.791186	1.23484
SYNJ2	8871	HUSIGENSUB05	Altered cytoplasmic N1 localization	0.132456	0.336245
SYTL4	94121	HUSIGENSUB10	Elevated membrane N1	0.578759	0.494851
TAAR5	9038	HUSIGENSUB01	Altered cytoplasmic N1 localization	1.96743	1.41193
TACR1	6869	HUSIGENSUB01	Altered cytoplasmic N1 localization	1.17003	2.34586
TASP1 (C20ORF13)	55617	HUSIGENSUB07	Elevated Nuclear N1 in +EGTA	0.522004	0.637454
TBK1	29110	HUSIGENSUB03	Altered cytoplasmic N1 localization	1.06816	1.27657
THNSL2 (FLJ10916)	55258	HUSIGENSUB09	Elevated Nuclear N1 in +EGTA	0.511671	1.03299
THOP1	7064	HUSIGENSUB06	Altered cytoplasmic N1 localization	0.780801	0.918833
TINAGL1 (TINAGL1)	64129	HUSIGENSUB07	Altered cytoplasmic N1 localization in +EGTA	0.399692	0.594129
TK2	7084	HUSIGENSUB04	Reduced total (whole cell) N1	0.434125	0.728837
TLL2	7093	HUSIGENSUB06	Altered cytoplasmic N1 localization	1.10073	1.22411
TMPRSS2	7113	HUSIGENSUB06	Altered cytoplasmic N1 localization	0.95654	1.30727
TRIB2	28951	HUSIGENSUB04	Altered cytoplasmic N1 localization	0.471962	0.699975
TRIM14	9830	HUSIGENSUB09	Altered cytoplasmic N1 localization	0.458135	0.645371
TRIM15	89870	HUSIGENSUB09	Altered cytoplasmic N1 localization	0.631201	1.21272
TRIM2	23321	HUSIGENSUB09	Altered cytoplasmic N1 localization	0.878269	1.16785
TRIM62	55223	HUSIGENSUB09	No observable effect on N1	0.852333	1.2165
TRIM68	55128	HUSIGENSUB10	Altered cytoplasmic N1 localization	0.687037	1.57487
TRIM75	391714	HUSIGENSUB09	Elevated Nuclear N1 in +EGTA	0.88038	1.1249
TRPC5	7224	HUSIGENSUB07	Altered cytoplasmic N1 localization	0.371296	0.732071
TRPM7	54822	HUSIGENSUB04	Altered cytoplasmic N1 localization	0.356684	0.367876
TTYH3	80727	HUSIGENSUB07	Altered cytoplasmic N1 localization	0.513236	0.816035
UBE2Q2	92912	HUSIGENSUB08	Altered cytoplasmic N1 localization	0.867641	0.970388
UBR5 (EDD1)	51366	HUSIGENSUB08	Altered cytoplasmic N1 localization	0.394699	0.656306
UCK2 (UMPK)	7371	HUSIGENSUB02	Altered cytoplasmic N1 localization in +EGTA	0.912862	1.22027
UFD1L	7353	HUSIGENSUB06	Elevated Nuclear N1 in +EGTA	0.363262	0.665021
UHMK1	127933	HUSIGENSUB03	Elevated total (whole cell) N1 in NoEGTA	0.567222	0.848686
USP21	27005	HUSIGENSUB06	Altered cytoplasmic N1 localization	0.766315	0.98601
USP34	9736	HUSIGENSUB06	Altered cytoplasmic N1 localization	0.545022	1.0444
USP36	57602	HUSIGENSUB06	Altered cytoplasmic N1 localization	0.760718	1.5999
USP39	10713	HUSIGENSUB07	Altered cytoplasmic N1 localization	0.483819	1.06463
VDAC2	7417	HUSIGENSUB08	Altered cytoplasmic N1 localization	0.524858	0.504098
VRK3	51231	HUSIGENSUB04	Altered cytoplasmic N1 localization	0.432348	0.683774
WNK3 (PRKWNK3)	65267	HUSIGENSUB03	Altered cytoplasmic N1 localization	0.807366	1.23723
ZNF547	284306	HUSIGENSUB10	Altered cytoplasmic N1 localization in +EGTA	0.403938	0.726886
ZNRF1	84937	HUSIGENSUB10	Altered cytoplasmic N1 localization	0.491165	0.793258
ZNRF2	223082	HUSIGENSUB09	Altered cytoplasmic N1 localization	0.734278	1.90975
