## Supplemental File 3 for "Novel determinants of NOTCH1 trafficking and signaling in breast epithelial cells"

### Sheet: List of library plates
Plate ID	Type	Main Classes
HUSIGENSUB001	Druggable subset	GPCRs
HUSIGENSUB002	Druggable subset	GPCRs/Kinases
HUSIGENSUB003	Druggable subset	Kinases
HUSIGENSUB004	Druggable subset	Kinases
HUSIGENSUB005	Druggable subset	Kinases/Phosphatases
HUSIGENSUB006	Druggable subset	Peptidases (USPs, Serpins, ADAMs, caspases, proteasome)
HUSIGENSUB007	Druggable subset	Peptidases (MMPs, USPs)/Ion Channels (K+ channels, Cl-, GABA)
HUSIGENSUB008	Druggable subset	Ion channels (Na+, K+, Glutamate)/HECTs/E2s)
HUSIGENSUB009	Druggable subset	Fbox proteins/E3 RING ligases
HUSIGENSUB010	Druggable subset	E3 RING ligases/TRIMs

### Sheet: 51 genes that pheno
GeneSymbol	GeneID	Plate/class (see supp file 1)	Effect on NOTCH1 localization_NoEGTA	Effect on NOTCH1 localization_+EGTA	Effect on N signaling (luciferase activity) NoEGTA	Effect on N signaling (luciferase activity) +EGTA
CMPK1	51727	HUSIGENSUB04	Altered cytoplasmic N1 localization		Reduced: 31%	Reduced: 30%
DCK	1633	HUSIGENSUB03	Altered cytoplasmic N1 localization		Reduced: 43%	Increased: 15%
SCRN2	90507	HUSIGENSUB06	Altered cytoplasmic N1 localization		Reduced: 49%	Reduced: 10%
ADORA1	134	HUSIGENSUB01	Altered cytoplasmic N1 localization		Reduced: 42%	Reduced: 29%
PIK3C2G	5288	HUSIGENSUB03	Altered cytoplasmic N1 localization		Reduced: 36%	Unchanged
GPR139	124274	HUSIGENSUB01	Altered cytoplasmic N1 localization		Reduced: 23%	Unchanged
PDGFRL	5157	HUSIGENSUB02	Altered cytoplasmic N1 localization		Reduced: 24%	Reduced: 24%
TINAGL1	64129	HUSIGENSUB07	Altered cytoplasmic N1 localization		Reduced: 60%	Reduced: 41%
TRPM7	54822	HUSIGENSUB04	Altered cytoplasmic N1 localization		Reduced: 64%	Reduced: 63%
GRPR	2925	HUSIGENSUB01	Altered cytoplasmic N1 localization		Reduced: 58%	Reduced: 44%
MAP2K7	5609	HUSIGENSUB03	Altered cytoplasmic N1 localization		Increased: 12%	Increased: 14%
MEP1B	4225	HUSIGENSUB06	Altered cytoplasmic N1 localization		Increased: 16%	Increased: 25%
CALM2	805	HUSIGENSUB04	Altered cytoplasmic N1 localization		Increased: 46%	Increased: 18%
ZNRF1	84937	HUSIGENSUB10	Altered cytoplasmic N1 localization		Reduced: 51%	Reduced: 21%
CPA2	1358	HUSIGENSUB07	Altered cytoplasmic N1 localization		Reduced: 50%	Reduced: 30%
TRIM62	55223	HUSIGENSUB09	Altered cytoplasmic N1 localization		Reduced: 15%	Increased: 22%
AC068353.34 (DKFZP761P0423/SGK223)	157285	HUSIGENSUB03	Altered cytoplasmic N1 localization		Reduced: 38%	Reduced: 9%
FBXO43	286151	HUSIGENSUB09	Altered cytoplasmic N1 localization		Reduced: 20%	Increased: 25%
FOLH1	2346	HUSIGENSUB07	Altered cytoplasmic N1 localization		Reduced: 11%	Unchanged
GRIN2A	2903	HUSIGENSUB08	Altered cytoplasmic N1 localization		Reduced: 9%	Increased: 17%
PTPN23	25930	HUSIGENSUB05	Altered cytoplasmic N1 localization		Reduced: 42%	Reduced 13%
MLC1	23209	HUSIGENSUB07	Altered cytoplasmic N1 localization		Reduced: 23%	Increased: 55%
GNAT2	2780	HUSIGENSUB01	Altered cytoplasmic N1 localization		Reduced: 39%	Unchanged
ZNRF2	223082	HUSIGENSUB09	Altered cytoplasmic N1 localization		Reduced: 27%	Increased: 91%
NPY5R	4889	HUSIGENSUB01	Altered cytoplasmic N1 localization		Reduced: 8%	Reduced: 7%
MASTL	84930	HUSIGENSUB02	Altered cytoplasmic N1 localization		Reduced; 2%	Increased: 65%
CIB2	10518	HUSIGENSUB03	Altered cytoplasmic N1 localization		Reduced: 44%	Reduced: 18%
SCPEP1	59342	HUSIGENSUB07	Altered cytoplasmic N1 localization		Reduced: 50%	Increased: 17%
MLLT10	8028	HUSIGENSUB10	Altered cytoplasmic N1 localization		Reduced: 28%	Increased: 37%
MET	4233	HUSIGENSUB04	Altered cytoplasmic N1 localization		Reduced: 30%	Unchanged
RIOK3	8780	HUSIGENSUB04	Altered cytoplasmic N1 localization		Reduced: 33%	Increased: 25%
CACNB4	785	HUSIGENSUB08	Altered cytoplasmic N1 localization		Reduced: 60%	Reduced: 34%
EIF2AK1	27102	HUSIGENSUB03	Altered cytoplasmic N1 localization		Reduced: 51%	Unchanged
MC1R	4157	HUSIGENSUB01	Altered cytoplasmic N1 localization		Reduced: 44%	Reduced: 31%
CTSE	1510	HUSIGENSUB06	Altered cytoplasmic N1 localization		Increased: 28%	Increased: 117%
HCN2	610	HUSIGENSUB08	Altered cytoplasmic N1 localization		Reduced: 17%	Increased: 17%
GPR151	134391	HUSIGENSUB01	Altered cytoplasmic N1 localization	Altered cytoplasmic N1 localization	Reduced: 36%	Increased: 13%
NUDT5	11164	HUSIGENSUB05	Altered cytoplasmic N1 localization	Altered cytoplasmic N1 localization	Reduced: 30%	Increased: 19%
BUB1	699	HUSIGENSUB03	Altered cytoplasmic N1 localization	Altered cytoplasmic N1 localization	Reduced: 51%	Reduced: 26%
SGK3	23678	HUSIGENSUB04	Altered cytoplasmic N1 localization	Altered cytoplasmic N1 localization	Reduced: 34%	Increased: 68%
USP39	10713	HUSIGENSUB07	Altered cytoplasmic N1 localization	Altered cytoplasmic N1 localization	Reduced: 52%	Unchanged
MAP3K12	7786	HUSIGENSUB03	Altered cytoplasmic N1 localization	Altered cytoplasmic N1 localization	Reduced: 46%	Reduced: 27%
USP36	57602	HUSIGENSUB06	Altered cytoplasmic N1 localization	Altered cytoplasmic N1 localization	Reduced: 24%	Increased: 60%
PLAU	5328	HUSIGENSUB06	Altered cytoplasmic N1 localization	Altered cytoplasmic N1 localization	Reduced: 38%	Reduced: 16%
AMHR2	269	HUSIGENSUB04	Elevated total (whole cell) N1		Reduced: 31%	Unchanged
PHKG2	5261	HUSIGENSUB02		Elevated Nuclear N1	Reduced: 16%	Increased: 52%
SORCS3	22986	HUSIGENSUB01		Elevated Nuclear N1	Reduced: 28%	Unchanged
JAK3	3718	HUSIGENSUB03		Elevated Nuclear N1	Reduced: 60%	Reduced: 39%
UFD1L	7353	HUSIGENSUB06		Elevated Nuclear N1	Reduced: 64%	Reduced: 33%
FBXO47	494188	HUSIGENSUB09		Elevated Nuclear N1	Increased: 20%	Unchanged
GPR125	166647	HUSIGENSUB01		Reduced total (whole cell) N1	Reduced: 26%	Increased by 39%
